# Comparative pan-genomics reveals extensive variation in secondary metabolism and the non-coding repertoire of clinically-relevant *Fusarium solani* species complex members

**DOI:** 10.1101/2024.09.23.614396

**Authors:** Phillip J.T. Brassington, M. Laura Fabre, Anna Zimmermann, Lea M. Krämer, Marion Perrier, Annika Schöninger, Ronny Martin, Oliver Kurzai, Amelia E. Barber

**Author notes:** Address correspondence to: Amelia E. Barber.

## Abstract

The *Fusarium solani* species complex (FSSC) is a group of dual-kingdom fungal pathogens capable of causing devastating disease on a wide range of host plants and life-threatening infections in humans that are difficult to treat. In this study, we generate highly contiguous genomes for three clinical isolates of *Fusarium keratoplasticum* and three clinical isolates of *Fusarium petroliphilum* and compare them with other genomes of the FSSC from plant and animal sources. We find that human pathogenicity is polyphyletic within the FSSC, including within *F. keratoplasticum*. Pan-genome analysis revealed extensive gene presence-absence in the complex, with only 41% of genes (11,079/27,068) found in all samples and the presence of accessory chromosomes encoding isolate- and species-specific genes. Definition of long non-coding RNAs (lncRNAs) in *F. keratoplasticum* and *F. petroliphilum* demonstrated that they show a similarly high degree of presence-absence variation but are integrated into the transcriptional network to a similar degree as protein-coding genes, suggesting broad and extensive cellular roles. Elucidation of secondary metabolic potential identified many actively transcribed biosynthetic gene clusters with unknown products and identified several lncRNAs as putative regulators of specific metabolite clusters. Finally, examination of the FSSC for *Starship* gigantic mobile genetic elements revealed that *F. keratoplasticum* had the largest number with a median of four elements per genome and an overall pattern of Starships in the FSSC that were incongruent with the phylogeny, suggesting multiple horizontal transfer events. This study provides valuable insights into the evolutionary dynamics and genomic architecture of the FSSC, with implications for understanding multi-kingdom virulence, something of increasing relevance as climate change potentially increases the number of fungal species that can grow at human temperatures.
