## Supplemental File 1 for "Comparative pan-genomics reveals extensive variation in secondary metabolism and the non-coding repertoire of clinically-relevant *Fusarium solani* species complex members"

### Sheet: Sheet1
accession	organism_name	isolate
GCA_026873545.1	Fusarium falciforme	Fu3
GCA_025433545.1	Fusarium keratoplasticum	Fu6
GCA_025433555.1	Fusarium keratoplasticum	LH11
GCA_023101225.1	Fusarium solani-melongenae	CRI 24-3
GCA_025433615.1	Fusarium sp. FSSC12	LHS14
GCA_025433535.2	Fusarium vanettenii 77-13-4	Fs6
GCF_000151355.1	Fusarium vanettenii 77-13-4	77-13-4
GCA_002980475.2	Fusarium beomiforme	NRRL 25174
GCA_014764975.1	Fusarium sp. DS 682	DS 682
GCA_013266175.1	Fusarium gaditjirri	NRRL 45417
GCA_013364935.1	Fusarium anthophilum	NRRL 25214
GCA_013758895.1	Fusarium bulbicola	NRRL 25176
GCF_013396075.1	Fusarium subglutinans	NRRL 66333
GCA_013396015.1	Fusarium mexicanum	NRRL 53147
GCA_013395995.1	Fusarium pseudoanthophilum	NRRL 25211
GCA_013396005.1	Fusarium napiforme	NRRL 25196
GCA_013781345.1	Fusarium coicis	NRRL 66233
GCF_019915245.1	Fusarium musae	F31
GCA_013396035.1	Fusarium pseudocircinatum	NRRL 36939
GCA_013396175.1	Fusarium denticulatum	NRRL 25311
GCA_013396205.1	Fusarium mundagurra	NRRL 66235
GCA_013396025.1	Fusarium phyllophilum	NRRL 13617
GCA_013396095.1	Fusarium sp. NRRL 52700	NRRL 52700
GCA_013396165.1	Fusarium globosum	NRRL 26131
GCF_900067095.1	Fusarium proliferatum ET1	ET1
GCF_900079805.1	Fusarium fujikuroi IMI 58289	IMI 58289
GCA_013396255.1	Fusarium sp. NRRL 25303	NRRL 25303
GCF_900044065.1	Fusarium mangiferae	MRC7560
GCA_022627125.1	Fusarium chuoi	FFSC RH1
GCA_020744335.1	Fusarium sp. MPI-SDFR-AT-0072	MPI-SDFR-AT-0072
GCF_000271745.1	Fusarium oxysporum NRRL 32931	NRRL 32931
GCF_020744475.1	Fusarium redolens	MPI-CAGE-AT-0023
GCA_013266165.1	Fusarium graminum	NRRL 20692
GCA_013396295.1	Fusarium heterosporum	NRRL 20693
GCA_020744115.1	Fusarium avenaceum	MPI-SDFR-AT-0044
GCA_020744515.1	Fusarium tricinctum	MPI-SDFR-AT-0068
GCA_016952355.1	Fusarium culmorum	Class2-1B
GCF_000240135.3	Fusarium graminearum PH-1	PH-1; NRRL 31084
GCF_000303195.2	Fusarium pseudograminearum CS3096	CS3096
GCF_019609905.1	Fusarium poae	DAOMC 252244
GCF_900007375.1	Fusarium venenatum	A3/5
GCA_022627095.1	Fusarium sp. FIESC RH6	FIESC RH6
GCF_003316985.1	Fusarium coffeatum	FIESC_28
GCF_020744385.1	Fusarium flagelliforme	FIESC 12 MPI-CAGE-AA-0113
GCA_013266185.1	Fusarium sarcochroum	NRRL 20472
GCA_013266265.1	Fusarium sp. NRRL 66182	NRRL 66182
GCA_013266195.1	Fusarium zealandicum	NRRL 22465
GCA_012931995.1	Fusarium albosuccineum	NRRL 20459
GCA_013266205.1	Fusarium decemcellulare	NRRL 13412
GCA_003698175.1	Fusarium kuroshium	UCR3666
GCA_003947005.1	Fusarium floridanum	NRRL62606
GCA_003946995.1	Fusarium sp. AF-4	NRRL62579
GCA_003947045.1	Fusarium ambrosium	NRRL 20438
GCA_003947015.1	Fusarium sp. AF-6	NRRL62590
GCA_003946985.1	Fusarium sp. AF-8	NRRL62584
GCA_025433565.1	Fusarium sp. Ph1	Ph1
GCF_020744495.1	Fusarium solani	FSSC 5 MPI-SDFR-AT-0091
